# A state-dependent neural circuit resolves approach–avoidance conflicts

**DOI:** 10.64898/2026.02.05.704045

**Authors:** Devika Bodas, Şevval Demirci, Marine Balcou, Lisa Scheunemann, Carolina Rezaval

## Abstract

To survive, animals must balance opportunity and risk, yet how internal motivational state biases this trade-off remains poorly understood. Here we show that hunger gates nociceptive avoidance in *Drosophila* to enable food approach under conflict. Using a behavioural assay in which flies must cross an electric shock barrier to reach food, we find that starvation promotes shock tolerance only when food-related olfactory cues are present. This state- and context-dependent behavioural shift is mediated by a defined neuromodulatory circuit. Leucokinin neurons encode hunger and convey this information to PV5K1 lateral horn output neurons, which integrate internal state signals with food odour cues and suppress shock-responsive FB2B neurons in the ventral fan-shaped body. Accordingly, electric shock–evoked activity in FB2B neurons is suppressed in starved flies exposed to food cues. These findings identify a circuit mechanism by which motivational state gates aversive processing to bias action selection towards goal-directed behaviour.

**Teaser:** Hunger enables flies to suppress nociceptive avoidance when food cues signal reward availability via a defined neuromodulatory circuit.
