## Supplementary material for "A state-dependent neural circuit resolves approach–avoidance conflicts": Suppl. Table 1

### Sheet: Sheet1
	Lines	Genotype	Source	Reference number	Associated publication
1	Canton-S		Kravitz Lab
2	LK-Gal4	w[1118]; P{w[+mC]=Lk-GAL4.TH}2M	Bloomington DSC	51993
3	UAS-LK RNAi	y[1] v[1]; P{y[+t7.7] v[+t1.8]=TRiP.JF01816}attP2	Bloomington DSC	25798
4	UAS-LKR RNAi	y[1] v[1]; P{y[+t7.7] v[+t1.8]=TRiP.JF01956}attP2	Bloomington DSC	25936
5	UAS-CsChrimson.mVenus (X)	w[1118] P{y[+t7.7] w[+mC]=20XUAS-IVS-CsChrimson.mVenus}attP18	Bloomington DSC	55134	(64)
6	UAS-dTRPA1
7	UAS-GCaMP6f	w[1118]; P{y[+t7.7] w[+mC]=20XUAS-IVS-GCaMP6f}attP40	Bloomington DSC	2747
8	UAS-TNT	P{UAS-TeTxLC.tnt}G2	Bloomington DSC	28838	(65)
9	UAS-Gcamp6f (II)	w[1118]; P{y[+t7.7] w[+mC]=20XUAS-IVS-GCaMP6f}attP40	Bloomington DSC	42747
10	FB2B SPLIT GAL4 (SS49376)	w[1118]; P{y[+t7.7] w[+mC]=VT008288-p65.AD}attP40; P{y[+t7.7] w[+mC]=VT063191-GAL4.DBD}attP2	Bloomington DSC	88563	​(68)​
11	LexAop-CsChrimson.tdTomato (III)	PBac{y[+mDint2] w[+mC]=13XLexAop2-IVS-CsChrimson.tdTomato}VK00005	Bloomington DSC	82183
12	PV5K1 SPLIT GAL4 (LH1478)	w[1118]; P{y[+t7.7] w[+mC]=R64E06-p65.AD}attP40/CyO; P{y[+t7.7] w[+mC]=R65C07-GAL4.DBD}attP2/TM6B, Tb[1]	Bloomington DSC	86677	(34)
13	UAS-kir 2.1	w[1118]; UAS-kir 2.1/cyo; sb/Tm3,ser			​​(69)
14	UAS-CRTC ::GFP	w;UASmCD8::mCherry-T2A-nls::LacZ(JK22c), UASCRTC:GFP(attP40)/CyO; TM2/TM6B	Gift from Dr. Daisuke Hattori		​​(31)​
15	UAS-GCamP7b	w[1118]; PBac{y[+mDint2] w[+mC]=20XUAS-IVS-jGCaMP7b}VK00005	Bloomington DSC	79029
16	R65C07-LexA	w[1118]; P{y[+t7.7] w[+mC]=GMR65C07-lexA}attP40	Bloomington DSC	54087
17	R89E07-Gal4	w[1118]; P{y[+t7.7] w[+mC]=GMR89E07-GAL4}attP2	Bloomington DSC	40553
