## Supplementary material for "A state-dependent neural circuit resolves approach–avoidance conflicts": Suppl. Table 2

### Sheet: Figure 1
	FIGURE 1D
		approach index
		genotype + condition
			1st Qu.	Median	Mean	3rd Qu.	sample_size
		CS fed with food cues	0.0958	0.1417	0.1932	0.2681	29
		CS fed without food cues	0.09091	0.09921	0.1309	0.1667	28
		CS starved with food cues	0.1597	0.385	0.433	0.7668	28
		CS starved without food cues	0.1051	0.1286	0.1911	0.1755	29
			Kruskal-Wallis= 42.95, df = 3, p-value = <0.0001
			list of pairwise comparisons:		z	adjusted p-value	significance
			CS fed with food cues	CS fed without food cues	1.445	0.8904	ns
			CS fed with food cues	CS starved with food cues	3.84	0.0007	**
			CS fed with food cues	CS starved without food cues	0.3018	>0.9999	ns
		STATISTICS	CS fed without food cues	CS starved with food cues	5.305	<0.0001	***
			CS fed without food cues	CS starved without food cues	1.77	0.4605	ns
			CS starved with food cues	CS starved without food cues	3.602	0.0019	*

### Sheet: Suppl Figure 1
	item	value
	n_rows (voltage×condition points)	28
	total_flies_tested (sum n)	821
	logLik_full (HC0 fit llf)	-249.013
	AIC_full	514.027
	df_model_full	7
	df_resid_full	813
	test	LR	df	p
	3-way interaction (voltage × state × context)	7.63421	1	0.005727
	state × context interaction (overall)	16.8541	1	4.04e-05
	term	beta	SE_HC0	z	p	CI_low	CI_high
	Intercept	2.04459	0.039295	52.0322	0	1.96758	2.12161
	state[T.starved]	1.62978	0.099514	16.3774	2.77e-60	1.43474	1.82483
	context[T.food]	0.415683	0.077999	5.32931	9.86e-08	0.262807	0.568559
	state[T.starved]:context[T.food]	-0.56641	0.157423	-3.59799	0.000321	-0.87495	-0.25786
	voltage	-0.05302	0.000775	-68.4596	0	-0.05454	-0.0515
	voltage:state[T.starved]	-0.02863	0.001706	-16.783	3.25e-63	-0.03197	-0.02529
	voltage:context[T.food]	-0.00576	0.001483	-3.88773	0.000101	-0.00867	-0.00286
	voltage:state[T.starved]:context[T.food]	0.045741	0.002641	17.3165	3.53e-67	0.040564	0.050919

### Sheet: Figure 2
			FIGURE 2B											FIGURE 2C
				approach index											approach index
				genotype	fed with food										genotype	fed without food
					1st Qu.	Median	Mean	3rd Qu.	sample_size							1st Qu.	Median	Mean	3rd Qu.	sample_size
				FB2B split GAL4 / +	0.09091	0.1393	0.1628	0.1985	28						FB2B split GAL4 / +	0.09189	0.1221	0.1411	0.1898	29
				UAS TNT/+	0.1302	0.1864	0.2075	0.2344	30						UAS TNT/+	0.1181	0.1892	0.1932	0.23	27
				FB2B> TNT	0.6274	0.7288	0.7198	0.8946	30						FB2B> TNT	0.4043	0.7477	0.6626	0.8653	30
				STATISTICS	Kruskal-Wallis= 57.01, df = 2, p-value = <0.0001										STATISTICS	Kruskal-Wallis= 48.81, df = 2, p-value = <0.0001
					list of pairwise comparisons:		z	adjusted p-value	significance							list of pairwise comparisons:		z	adjusted p-value	significance
					FB2B split GAL4 / +	UAS TNT/+	1.303	0.5778	ns							FB2B split GAL4 / +	UAS TNT/+	1.528	0.3797	ns
					FB2B split GAL4 / +	FB2B> TNT	7.039	<0.0001	***							FB2B split GAL4 / +	FB2B> TNT	6.68	<0.0001	***
					UAS TNT/+	FB2B> TNT	5.837	<0.0001	***							UAS TNT/+	FB2B> TNT	5.017	<0.0001	***
			FIGURE 2D
				approach index
				genotype	starved without food cues
					1st Qu.	Median	Mean	3rd Qu.	sample_size
				FB2B split GAL4 / +	0.09692	0.1558	0.1655	0.1923	29
				UAS TNT/+	0.1043	0.1767	0.1783	0.2226	29
				FB2B> TNT	0.4475	0.6336	0.6083	0.8031	30
				STATISTICS	Kruskal-Wallis= 40.45, df = 2, p-value = <0.0001
					list of pairwise comparisons:		z	adjusted p-value	significance
					FB2B split GAL4 / +	UAS TNT/+	0.4009	>0.9999	ns
					FB2B split GAL4 / +	FB2B> TNT	5.684	<0.0001	***
					UAS TNT/+	FB2B> TNT	5.279	<0.0001	***

### Sheet: Suppl Figure 2
	Suppl FIGURE 2B									Suppl FIGURE 2C
		velocity (cm/s)									velocity (cm/s)
		genotype	fed with food cues								genotype	fed without food cues
			1st Qu.	Median	Mean	3rd Qu.	sample_size					1st Qu.	Median	Mean	3rd Qu.	sample_size
		FB2B split GAL4 / +	0.3654	0.4417	0.451	0.519	29				FB2B split GAL4 / +	0.3921	0.4448	0.4561	0.519	29
		UAS TNT/+	0.3542	0.4081	0.433	0.514	27				UAS TNT/+	0.3115	0.3851	0.4288	0.5273	27
		FB2B> TNT	0.3783	0.5169	0.4827	0.5972	27				FB2B> TNT	0.394	0.4272	0.4471	0.5022	28
		STATISTICS	Kruskal-Wallis= 2.673, df = 2, p-value = 0.2627								STATISTICS	Kruskal-Wallis= 48.81, df = 2, p-value = 0.5235
	Suppl FIGURE 2D
		velocity (cm/s)
		genotype	starved without food cues
			1st Qu.	Median	Mean	3rd Qu.	sample_size
		FB2B split GAL4 / +	0.3969	0.4504	0.4552	0.5146	27
		UAS TNT/+	0.3115	0.407	0.3942	0.4693	27
		FB2B> TNT	0.3947	0.4549	0.4571	0.5319	28
		STATISTICS	Kruskal-Wallis= 6.811, df = 2, p-value = 0.0632

### Sheet: Figure 3
	FIGURE 3B										FIGURE 3C
		approach index										approach index
		genotype	starved with food cues									genotype	starved with food cues
			1st Qu.	Median	Mean	3rd Qu.	sample_size						1st Qu.	Median	Mean	3rd Qu.	sample_size
		LK GAL4 / +	0.3055	0.5265	0.5648	0.8677	28					LK GAL4 / +	0.4421	0.6788	0.6201	0.7673	28
		UAS Kir 2.1/+	0.2212	0.6845	0.5478	0.8528	27					UAS LK RNAi/+	0.3757	0.541	0.5758	0.8154	31
		LK> Kir2.1	0.118	0.1408	0.231	0.3378	30					LK> LK RNAi	0.09154	0.1444	0.2731	0.5084	32
		STATISTICS	Kruskal-Wallis= 23.57, df = 2, p-value = <0.0001									STATISTICS	Kruskal-Wallis= 25.46, df = 2, p-value = <0.0001
			list of pairwise comparisons:		z	adjusted p-value	significance						list of pairwise comparisons:		z	adjusted p-value	significance
			LK GAL4 / +	UAS Kir2.1/+	0.4122	>0.9999	ns						LK GAL4 / +	UAS LK RNAi/+	0.7038	>0.9999	ns
			LK GAL4 / +	LK>Kir2.1	4.386	<0.0001	***						LK GAL4 / +	LK>LK RNAi	4.612	<0.0001	***
			UAS Kir2.1/+	LK>Kir2.1	3.926	0.0003	**						UAS LK RNAi/+	LK>LK RNAi	4.008	0.0003	**
	FIGURE 3D										FIGURE 3E
		approach index										approach index
		genotype	fed with food cues									genotype	fed without food cues
			1st Qu.	Median	Mean	3rd Qu.	sample_size						1st Qu.	Median	Mean	3rd Qu.	sample_size
		LK GAL4 / +	0.1158	0.1311	0.1629	0.2007	28					LK GAL4 / +	0.09339	0.1291	0.1626	0.1968	28
		UAS TRPA1/+	0.09262	0.1182	0.1834	0.2391	27					UAS TRPA1/+	0.1255	0.1371	0.1605	0.1963	28
		LK> TRPA1	0.2845	0.5448	0.525	0.7337	29					LK> TRPA1	0.1	0.2452	0.2621	0.37	29
		STATISTICS	Kruskal-Wallis= 31.56, df = 2, p-value = <0.0001									STATISTICS	Kruskal-Wallis= 5.132, df = 2, p-value = 0.0768
			list of pairwise comparisons:		z	adjusted p-value	significance						list of pairwise comparisons:		z	adjusted p-value	significance
			LK GAL4 / +	UAS TRPA1/+	4.883	>0.9999	ns						LK GAL4 / +	UAS TRPA1/+	0.466	>0.9999	ns
			LK GAL4 / +	LK>TRPA1	4.803	<0.0001	***						LK GAL4 / +	LK>TRPA1	2.149	0.0948	ns
			UAS TRPA1/+	LK>TRPA1	3.926	<0.0001	***						UAS TRPA1/+	LK>TRPA1	1.679	0.2793	ns
	FIGURE 3F
		nuclear localisation index
		genotype	fed					starved
			1st Qu.	Median	Mean	3rd Qu.	sample_size	1st Qu.	Median	Mean	3rd Qu.	sample_size
		LK>CRTC::GFP	0.02045	0.03634	0.02761	0.05304	8	0.1457	0.2391	0.2176	0.2938	8
			Mann-Whitney test : U = 7; p-value = 0.0070

### Sheet: Suppl Figure 3
	Suppl Figure 3B											Suppl Figure 3C
		velocity (cm/s)											velocity (cm/s)
		genotype	starved with food cues										genotype	fed with food cues
			1st Qu.	Median	Mean	3rd Qu.	sample_size							1st Qu.	Median	Mean	3rd Qu.	sample_size
		LK GAL4 / +	0.3168	0.3843	0.3826	0.4356	33						LK GAL4 / +	0.3058	0.36	0.3752	0.4094	31
		UAS Kir 2.1/+	0.3083	0.3909	0.396	0.4449	32						UAS TRPA1/+	0.3815	0.4173	0.4223	0.4858	32
		LK> Kir2.1	0.3909	0.4214	0.4257	0.4685	30						LK> TRPA1	0.3262	0.3923	0.3916	0.4373	33
		STATISTICS	Kruskal-Wallis= 4.747, df = 2, p-value = 0.0932										STATISTICS	Ordinary one-way ANOVA; F= 2.748, df = 2, p-value = 0.0692
	Suppl Figure 3D											Suppl Figure 3F
		approach index											nuclear localisation index (SELK neurons)
		genotype	fed with food cues										genotype	fed					starved
			1st Qu.	Median	Mean	3rd Qu.	sample_size							1st Qu.	Median	Mean	3rd Qu.	sample_size	1st Qu.	Median	Mean	3rd Qu.	sample_size
		LK GAL4 / +	0.1118	0.2204	0.2373	0.277	32						LK>CRTC::GFP	0.2356	0.3018	0.4373	0.6563	7	0.2356	0.3018	0.4373	0.6563	7
		UAS TRPA1/+	0.1087	0.1694	0.2016	0.2582	34							Mann-Whitney test : U = 23; p-value = 0.9015
		LK> TRPA1	0.1025	0.1808	0.2174	0.275	34
		STATISTICS	Kruskal-Wallis= 0.6828, df = 2, p-value = 0.7108
			list of pairwise comparisons:		z	adjusted p-value	significance
			LK GAL4 / +	UAS TRPA1/+	0.8134	>0.9999	ns
			LK GAL4 / +	LK>TRPA1	0.2941	>0.9999	ns
			UAS TRPA1/+	LK>TRPA1	0.5273	>0.9999	ns

### Sheet: Figure 4
	FIGURE 4B											FIGURE 4C
		approach index											approach index
		genotype	starved with food cues										genotype	starved with food cues
			1st Qu.	Median	Mean	3rd Qu.	sample_size							1st Qu.	Median	Mean	3rd Qu.	sample_size
		LH1478 GAL4 / +	0.3029	0.4088	0.4556	0.5884	30						LH1478 GAL4 / +	0.4842	0.6954	0.6561	0.8511	29
		UAS LKR RNAi/+	0.3374	0.4728	0.4886	0.586	30						UAS TNT/+	0.4015	0.641	0.5939	0.7291	30
		LH1478> LKR RNAi	0.1317	0.1837	0.2649	0.3319	29						LH1478> TNT	0.1144	0.2467	0.2661	0.336	30
		STATISTICS	Kruskal-Wallis= 20.63, df = 2, p-value = <0.0001										STATISTICS	Kruskal-Wallis= 35.79, df = 2, p-value = <0.0001
			list of pairwise comparisons:		z	adjusted p-value	significance							list of pairwise comparisons:		z	adjusted p-value	significance
			LH1478 GAL4 / +	UAS LKR RNAi/+	0.5547	>0.9999	ns							LH1478 GAL4 / +	UAS TNT/+	0.925	>0.9999	ns
			LH1478 GAL4 / +	LH1478>LKR RNAi	3.64	0.0008	**							LH1478 GAL4 / +	LH1478>TNT	5.56	<0.0001	***
			UAS LKR RNAi/+	LH1478>LKR RNAi	4.19	<0.0001	***							UAS TNT/+	LH1478>TNT	4.675	<0.0001	***
	FIGURE 4D											FIGURE 4F
		approach index											mean ΔF/F0
		genotype	fed with food cues										genotype	pre food					post food
			1st Qu.	Median	Mean	3rd Qu.	sample_size							1st Qu.	Median	Mean	3rd Qu.	sample_size	1st Qu.	Median	Mean	3rd Qu.	sample_size
		LH1478 GAL4 / + with light	0.09521	0.1417	0.1932	0.2681	29						LH1478>GCamP6f	-0.009465	5.2e-05	-0.003513	0.01152	10	0.09817	0.2152	0.2308	0.3781	10
		UAS chrimson/+ with light	0.09156	0.1062	0.1196	0.1274	28							Paired t-test: t = 3.465, df = 9, p-value = 0.0071
		LH1478> chrimson with light	0.316	0.6183	0.5933	0.8787	28
		LH1478 GAL4 / + without light	0.0996	0.1662	0.1994	0.2468	29
		UAS chrimson/+ without light	0.09303	0.1451	0.1714	0.1733	29
		LH1478> chrimson without light	0.09091	0.1	0.2354	0.2655	26
			Kruskal-Wallis= 42.95, df = 5, p-value = <0.0001									FIGURE 4G
			list of pairwise comparisons:		z	adjusted p-value	significance
			LH1478> chrimson with light	LH1478> chrimson without light	5.022	<0.0001	***
			UAS chrimson/+ with light	UAS chrimson/+ without light	1.185	>0.9999	ns						mean ΔF/F0
			LH1478 GAL4 / + with light	LH1478 GAL4 / + without light	0.06734	>0.9999	ns						genotype	pre LK + food					post LK + food
		STATISTICS	LH1478> chrimson with light	UAS chrimson/+ with light	5.919	<0.0001	***							1st Qu.	Median	Mean	3rd Qu.	sample_size	1st Qu.	Median	Mean	3rd Qu.	sample_size
			LH1478> chrimson with light	LH1478 GAL4 / + with light	4.241	0.0002	**						LH1478>GCamP6f	-0.001733	0.02335	0.09746	0.1818	10	0.09246	0.5233	0.5944	0.8949	10
			UAS chrimson/+ with light	LH1478 GAL4 / + with light	1.73	0.7532	ns							Paired Wilcoxon signed-rank test: W = 55.00, df=9, p-value = 0.0020
			LH1478> chrimson without light	UAS chrimson/+ without light	0.3697	>0.9999	ns
			LH1478> chrimson without light	LH1478 GAL4 / + without light	0.9695	>0.9999	ns
			UAS chrimson/+ without light	LH1478 GAL4 / + without light	0.6169	>0.9999	ns
	FIGURE 4H
		ΔF/F0
		genotype	pre scr LK+ food cues					post scr LK + food
			1st Qu.	Median	Mean	3rd Qu.	sample_size	1st Qu.	Median	Mean	3rd Qu.	sample_size
		LH1478>GCamP6f	-0.0508	0.105	0.1117	0.2874	9	0.02867	0.2714	0.2538	0.3452	9
			Paired Wilcoxon signed-rank test: W = 23.00, df = 8, p-value = 0.2031
	FIGURE 4J
		ΔF/F0
		genotype	pre 1st stim					post 2nd stim
			1st Qu.	Median	Mean	3rd Qu.	sample_size	1st Qu.	Median	Mean	3rd Qu.	sample_size
		LHON>CsChrimson; vFB>GCamP6f	-0.00205	-0.000345	-0.002804	0.0002705	12	-0.0919	-0.06345	-0.07239	-0.04017	12
			paired Wilcoxon rank sum test with continuity correction : W = -78.0, p-value = 0.0005
	FIGURE 4K
		ΔF/F0
		genotype	pre 1st stim					post 2nd stim
			1st Qu.	Median	Mean	3rd Qu.	sample_size	1st Qu.	Median	Mean	3rd Qu.	sample_size
		FB2B>GCamP7b	-0.01813	-0.01369	-0.009578	-0.002211	10	-0.03009	0.002601	-0.008869	0.01043	10
			paired t-test :t=0.07261, df=9; p-value = 0.9437

### Sheet:  Suppl Figure 4
	Suppl FIGURE 4B										Suppl FIGURE 4C
		velocity (cm/s)										velocity (cm/s)
		genotype	starved with food cues									genotype	starved with food cues
			1st Qu.	Median	Mean	3rd Qu.	sample_size						1st Qu.	Median	Mean	3rd Qu.	sample_size
		LH1478 GAL4 / +	0.3801	0.4091	0.4438	0.5007	28					LH1478 GAL4 / +	0.4145	0.4583	0.4623	0.5042	27
		UAS LKR RNAi/+	0.3485	0.4241	0.4161	0.4922	30					UAS TNT/+	0.3595	0.3979	0.427	0.4769	27
		LH1478> LKR RNAi	0.3981	0.4452	0.4526	0.5032	29					LH1478> TNT	0.3594	0.4047	0.4271	0.5095	27
		STATISTICS	Kruskal-Wallis= 2.089, df = 2, p-value = 0.3518									STATISTICS	Kruskal-Wallis= 4.981, df = 2, p-value =0.0829
	Suppl FIGURE 4D										Suppl FIGURE 4F
		velocity (cm/s)										approach index
		genotype	fed with food cues with light									genotype	starved with food cues
			1st Qu.	Median	Mean	3rd Qu.	sample_size						1st Qu.	Median	Mean	3rd Qu.	sample_size
		LH1478 GAL4 / +	0.4195	0.4549	0.4507	0.499	27					FB2B GAL4 / +	0.3182	0.6761	0.6078	0.9002	19
		UAS chrimson/+	0.3703	0.4186	0.409	0.4771	30					UAS LKR RNAi/+	0.2557	0.3182	0.447	0.7106	19
		LH1478>chrimson	0.3962	0.4495	0.4523	0.5225	30					FB2B> LKR RNAi	0.2101	0.4205	0.4657	0.6545	20
		STATISTICS	Kruskal-Wallis= 6.121, df = 2, p-value = 0.0569									STATISTICS	Kruskal-Wallis= 3.775, df = 2, p-value = 0.1515
	FIGURE 4G
		mean ΔF/F0 fed
		genotype	pre LK					post LK
			1st Qu.	Median	Mean	3rd Qu.	sample_size	1st Qu.	Median	Mean	3rd Qu.	sample_size
		LH1478>GCamP6f	-0.01651	-0.00879	-0.001147	0.02164	7	-0.04845	-0.02885	0.00688	0.08117	7
			Wilcoxon matched-pairs signed rank test : W = 0.000; p-value = >0.9999

### Sheet: Figure 5
	Figure 5F
		AUC (ΔF/F0.s)
		genotype	fed					starved					starved with food cues
			1st Qu.	Median	Mean	3rd Qu.	sample_size	1st Qu.	Median	Mean	3rd Qu.	sample_size	1st Qu.	Median	Mean	3rd Qu.	sample_size
		FB2B>GCamP7b	4.305	5.508	5.72	7.107	9	3.627	5.414	6.012	8.177	10	2.627	2.92	2.977	3.474	10
			One way ANOVA F=8.403, df=2, p-vlaue=0.0015
